# Somatic chromosomal integration of polydnavirus during parasitism triggered their germline infiltration in multiple lepidopteran families

**DOI:** 10.1101/2022.09.22.509082

**Authors:** Camille Heisserer, Héloïse Muller, Véronique Jouan, Karine Musset, Georges Périquet, Jean-Michel Drezen, Anne-Nathalie Volkoff, Clément Gilbert

**Author notes:** These authors contributed equally to this work (Camille Heisserer, Héloïse Muller).

## Abstract

Increasing numbers of horizontal transfer (HT) of genes and transposable elements are reported in insects. Yet the mechanisms underlying these transfers remain unknown. Here we first quantify and characterize the patterns of chromosomal integration of the polydnavirus (PDV) encoded by the Campopleginae *Hyposoter didymator* parasitoid wasp (HdIV) in somatic cells of parasitized fall armyworm (*Spodoptera frugiperda*). Polydnaviruses are domesticated viruses injected by wasps together with their eggs into their hosts in order to facilitate the development of wasp larvae. We found that six HdIV DNA circles integrate into the genome of host somatic cells. Each host haploid genome suffers between 23 and 40 integration events (IEs) on average 72 hours post parasitism. Almost all IEs are mediated by DNA double strand breaks occurring in the host integration motif (HIM) of HdIV circles. We show that despite their independent evolutionary origins, PDV from both Campopleginae and Braconidae wasps use remarkably similar mechanisms for chromosomal integration. Next, our similarity search performed on 775 genomes reveals that PDVs of both Campopleginae and Braconidae wasps have recurrently colonized the germline of dozens of lepidopteran species through the same mechanisms they use to integrate into somatic host chromosomes during parasitism. We found evidence of HIM-mediated HT of PDV DNA circles in no less than 124 species belonging to 15 lepidopteran families. Thus, this mechanism underlies a major route of HT of genetic material from wasps to lepidopterans with likely important consequences on lepidopterans.
