## Supplementary Table 3 for "Somatic chromosomal integration of polydnavirus during parasitism triggered their germline infiltration in multiple lepidopteran families"

### Sheet: summarycat_outputblastnALL775_I
Supplementary table 3. Numbers of J1- or J2-bordered IV fragments found in lepidopteran species and characteristics of lepidopteran genomes in which they were found
Species	Family	H12_J2	H12_J1	H16_J2	H16_J1	Hd27_J2	Hd27_J1	Hd47_J2	Hd47_J1	Hd44.2_J1	Sum of all J1- or J2-bordered IV fragments per species	Assembly size	N50	Genome accession number
Ypsolopha scabrella	Ypsolophidae	314	309	201	198	387	312	16	19	0	1756	847097007	1989567	GCA_910591985.1
Blastobasis adustella	Blastobasidae	21	13	0	0	24	22	0	1	0	81	396622972	2282707	GCA_907269055.1
Blastobasis lacticolella	Blastobasidae	21	14	0	0	19	24	0	2	0	80	577083784	11597587	GCA_905147135.1
Pyrgus malvae	Hesperiidae	8	4	0	0	6	9	1	1	0	29	724831075	25951495	GCA_911387725.1
Cyaniris semiargus	Lycaenidae	0	0	0	0	5	8	1	1	0	15	441887936	2028856	GCA_905147265.1
Apodemia duryi	Riodinidae	2	4	0	0	4	3	0	1	0	14	647831575	1323	GCA_018236965.1
Apodemia ares	Riodinidae	1	3	0	0	4	2	1	2	0	13	448590992	540	GCA_018236005.1
Cydia splendana	Tortricidae	3	3	0	0	2	2	1	1	0	12	559810836	1108643	GCA_910591525.1
Apodemia chisosensis	Riodinidae	2	3	0	1	2	2	1	0	0	11	610654764	1486	GCA_018235905.1
Apodemia arnacis	Riodinidae	4	3	0	0	1	2	0	0	0	10	342260867	381	GCA_018236945.1
Glaucopsyche alexis	Lycaenidae	3	1	0	0	3	1	2	0	0	10	619543730	7600873	GCA_905404095.1
Apodemia zela	Riodinidae	3	0	0	1	3	0	1	1	0	9	519512868	2710	GCA_018236825.1
Epargyreus clarus	Hesperiidae	0	0	0	0	2	6	0	0	0	8	426392123	3741491	GCA_014595695.2
Myrinia cf.	Hesperiidae	4	1	0	0	1	1	0	0	0	7	211958729	400	GCA_018250035.1
Apodemia virgulti	Riodinidae	2	1	0	1	1	1	0	0	0	6	145403289	312	GCA_018235885.1
Vanessa cardui	Nymphalidae	2	2	0	0	1	1	0	0	0	6	400957847	2747079	GCA_905220355.1
Cydia pomonella	Tortricidae	1	0	0	0	1	2	1	0	0	5	772891954	823676	GCA_003425675.2
Doberes anticus	Hesperiidae	1	0	0	1	1	2	0	0	0	5	404243238	3835	GCA_018250115.1
Gindanes brontinus	Hesperiidae	2	2	0	0	1	0	0	0	0	5	467591910	971	GCA_018252435.1
Morvina fissimacula	Hesperiidae	3	1	0	0	1	0	0	0	0	5	366892780	1296	GCA_018251755.1
Anthocharis cardamines	Pieridae	2	2	0	0	0	0	0	0	0	4	359616706	6265090	GCA_905404175.1
Apodemia mormo	Riodinidae	1	1	0	0	1	1	0	0	0	4	225764043	331	GCA_018252315.1
Eracon sarahburnsae	Hesperiidae	2	2	0	0	0	0	0	0	0	4	338743542	783	GCA_018250095.1
Gorgythion begga	Hesperiidae	1	2	0	0	1	0	0	0	0	4	177145232	471	GCA_018250975.1
Spialia ferax	Hesperiidae	1	1	0	0	1	1	0	0	0	4	310377564	1540	GCA_018230705.1
Udranomia orcinus	Hesperiidae	2	2	0	0	0	0	0	0	0	4	336235890	3331	GCA_018247775.1
Vanessa tameamea	Nymphalidae	1	0	0	0	2	1	0	0	0	4	357124929	2988984	GCA_002938995.1
Agrochola macilenta	Noctuidae	0	0	0	0	2	1	0	0	0	3	683223563	22346656	GCA_916701695.1
Apodemia mejicanus	Riodinidae	0	0	0	0	2	1	0	0	0	3	198573404	319	GCA_018236045.1
Apodemia walkeri	Riodinidae	0	0	0	0	2	1	0	0	0	3	394856033	1201	GCA_018237765.1
Calephelis virginiensis	Riodinidae	1	0	1	1	0	0	0	0	0	3	855081797	16821	GCA_002245475.1
Camptopleura auxo	Hesperiidae	2	0	0	0	1	0	0	0	0	3	285228150	495	GCA_018251035.1
Nerula fibrena	Hesperiidae	1	2	0	0	0	0	0	0	0	3	186692758	373	GCA_018250655.1
Ostrinia furnacalis	Crambidae	0	0	0	0	1	1	1	0	0	3	437294469	564364	GCA_004193835.1
Ostrinia nubilalis	Crambidae	0	0	0	0	2	1	0	0	0	3	454916002	10587	GCA_008921685.1
Aricia agestis	Lycaenidae	1	0	0	0	0	0	1	0	0	2	434242426	3967225	GCA_905147165.1
Cabirus procas	Hesperiidae	1	0	0	0	1	0	0	0	0	2	359584244	1395	GCA_018251655.1
Calephelis nemesis	Riodinidae	0	0	1	0	1	0	0	0	0	2	808524533	18819	GCA_002245505.1
Calephelis perditalis	Riodinidae	0	0	0	0	2	0	0	0	0	2	627390309	2271	GCA_018236665.1
Cosmia trapezina	Noctuidae	1	1	0	0	0	0	0	0	0	2	825187538	7584852	GCA_905163495.1
Cycloglypha thrasibulus	Hesperiidae	1	0	1	0	0	0	0	0	0	2	327345371	469	GCA_018251175.1
Eantis tosta	Hesperiidae	0	0	0	0	1	1	0	0	0	2	362547595	1141	GCA_018249015.1
Emesis heterochroa	Riodinidae	0	0	0	0	1	1	0	0	0	2	674317282	1090	GCA_018236145.1
Emesis phyciodoides	Riodinidae	1	1	0	0	0	0	0	0	0	2	698792679	1623	GCA_018236305.1
Emesis temesa	Riodinidae	1	0	0	0	0	1	0	0	0	2	560956690	974	GCA_018236425.1
Entheus sp.	Hesperiidae	2	0	0	0	0	0	0	0	0	2	357332739	493	GCA_018250415.1
Erynnis tages	Hesperiidae	0	0	0	0	0	2	0	0	0	2	329358918	8006790	GCA_905147235.1
Griposia aprilina	Noctuidae	1	0	0	1	0	0	0	0	0	2	720426900	18585834	GCA_916610205.1
Hasora chromus	Hesperiidae	0	0	0	0	0	0	1	1	0	2	369117709	2464	GCA_018247075.1
Hyalothyrus neleus	Hesperiidae	1	1	0	0	0	0	0	0	0	2	369354758	3068	GCA_018250315.1
Mellicta athalia	Nymphalidae	0	0	0	0	2	0	0	0	0	2	590748717	4262437	GCA_905220535.1
Myscelus nobilis	Hesperiidae	0	0	0	0	1	1	0	0	0	2	291092801	1789	GCA_018245955.1
Nymphalis c-album	Nymphalidae	0	0	0	0	1	0	0	0	1	2	313347196	3728	GCA_018239545.1
Pieris macdunnoughi	Pieridae	1	1	0	0	0	0	0	0	0	2	316549294	5202377	GCA_905332375.1
Pyrrhopyge telassa	Hesperiidae	0	1	0	0	0	0	0	1	0	2	400416997	2252	GCA_018245995.1
Spialia phlomidis	Hesperiidae	1	1	0	0	0	0	0	0	0	2	282135077	814	GCA_018232305.1
Telegonus cellus	Hesperiidae	0	0	0	0	0	2	0	0	0	2	387648348	2089	GCA_018251495.1
Abisara bifasciata	Riodinidae	0	0	0	0	1	0	0	0	0	1	332741916	464	GCA_018237985.1
Apodemia nais	Riodinidae	1	0	0	0	0	0	0	0	0	1	95247254	299	GCA_018235965.1
Aporia crataegi	Pieridae	0	1	0	0	0	0	0	0	0	1	229694036	9626953	GCA_912999735.1
Astraptes enotrus	Hesperiidae	0	1	0	0	0	0	0	0	0	1	320489084	1152	GCA_018250335.1
Autochton pseudocellus	Hesperiidae	0	1	0	0	0	0	0	0	0	1	311656717	563	GCA_018251715.1
Cornuphallus albafascia	Hesperiidae	1	0	0	0	0	0	0	0	0	1	86033664	301	GCA_018247015.1
Emesis angularis	Riodinidae	0	0	0	0	0	1	0	0	0	1	620090669	664	GCA_018236165.1
Ernsta delagoae	Hesperiidae	0	0	0	0	0	1	0	0	0	1	253253939	3270	GCA_018230765.1
Haemactis sanguinalis	Hesperiidae	0	1	0	0	0	0	0	0	0	1	172685939	356	GCA_018252135.1
Hesperia meskei	Hesperiidae	0	1	0	0	0	0	0	0	0	1	357818833	3518	GCA_018248915.1
Idaea aversata	Geometridae	0	0	0	0	0	1	0	0	0	1	433907406	2629754	GCA_907269045.1
Junonia evarete	Nymphalidae	0	0	0	0	1	0	0	0	0	1	337584656	998	GCA_018232225.1
Junonia zonalis	Nymphalidae	0	0	0	0	1	0	0	0	0	1	99947126	324	GCA_018231545.1
Lasaia sula	Riodinidae	0	0	0	0	0	1	0	0	0	1	516358800	5696	GCA_018236625.1
Melanis pixe	Riodinidae	0	0	0	0	0	0	0	1	0	1	565955054	1328	GCA_018237345.1
Muschampia proteides	Hesperiidae	0	1	0	0	0	0	0	0	0	1	83960247	1884	GCA_018230885.1
Nascus phocus	Hesperiidae	0	1	0	0	0	0	0	0	0	1	85755639	284	GCA_018248695.1
Operophtera brumata	Geometridae	1	0	0	0	0	0	0	0	0	1	638207720	28848	GCA_001266575.1
Pellicia arina	Hesperiidae	0	0	0	0	0	1	0	0	0	1	417333486	1357	GCA_018231365.1
Peribatodes rhomboidaria	Geometridae	1	0	0	0	0	0	0	0	0	1	489305594	604672	GCA_911728505.1
Pieris napi	Pieridae	1	0	0	0	0	0	0	0	0	1	378636621	964	GCA_018238025.1
Pieris rapae	Pieridae	0	0	0	0	0	0	0	1	0	1	241658777	10308461	GCA_905147735.1
Piruna pirus	Hesperiidae	1	0	0	0	0	0	0	0	0	1	357797547	1380	GCA_018250935.1
Pyrrhopyge haemon	Hesperiidae	0	0	0	0	0	0	0	1	0	1	313502833	892	GCA_018245135.1
Pyrrhopyge kelita	Hesperiidae	0	1	0	0	0	0	0	0	0	1	259801466	471	GCA_018239605.1
Pythonides amaryllis	Hesperiidae	1	0	0	0	0	0	0	0	0	1	286948383	693	GCA_018252455.1
Spialia osthelderi	Hesperiidae	0	0	0	0	0	0	0	1	0	1	270859261	670	GCA_018231285.1
Udranomia kikkawai	Hesperiidae	0	0	0	0	1	0	0	0	0	1	387644561	2216	GCA_018250225.1
Urbanus evona	Hesperiidae	0	1	0	0	0	0	0	0	0	1	325389062	1455	GCA_018251935.1
Zerene cesonia	Pieridae	0	0	0	0	0	1	0	0	0	1	266,405,969	43484	GCA_012273895.2
	Sum of all J1- or J2-bordered IV fragments per junction	430	391	204	204	498	422	28	35	1	2213
