## Supplementary Table 4 for "Somatic chromosomal integration of polydnavirus during parasitism triggered their germline infiltration in multiple lepidopteran families"

### Sheet: summarycat_outputblastnALL775_B
Supplementary table 4. Numbers of J1- or J2-bordered BV fragments found in lepidopteran species and characteristics of lepidopteran genomes in which they were found
Species	Family	S1_J2	S1_J1	S4_J2	S4_J1	S11_J2	S12_J2	S16_J2	S16_J1	S7_J1	S10_J1	S14_J1	S18_J1	S24_J1	S26_J1	S27_J1	S28_J1	S35_J1	Sum of all J1- or J2-bordered BV fragments per species	Assembly size	N50	Genome accession number
																			347
Calephelis nemesis	Riodinidae	1	1	4	0	0	0	1	3	1	1	0	2	0	0	0	1	2	174	808524533	18819	GCA_002245505.1
Calephelis perditalis	Riodinidae	1	2	2	0	1	0	0	1	0	2	0	1	1	0	0	1	0	17	647831575	1323	GCA_018236965.1
Apodemia duryi	Riodinidae	2	1	0	0	0	0	0	1	1	1	1	1	0	0	1	2	0	12	627390309	2271	GCA_018236665.1
Boloria selene	Nymphalidae	0	0	2	0	0	0	0	0	0	6	0	1	0	1	0	0	0	11	334439465	436	GCA_018237385.1
Apodemia murphyi	Riodinidae	1	0	1	0	0	0	1	1	1	1	0	1	0	1	0	0	1	10	399917640	13401531	GCA_905231865.2
Calephelis virginiensis	Riodinidae	1	1	0	0	0	0	1	1	1	1	0	2	0	0	0	0	0	9	855081797	16821	GCA_002245475.1
Glaucopsyche alexis	Lycaenidae	2	1	1	1	0	0	0	0	0	2	0	0	1	0	0	0	0	8	619543730	7600873	GCA_905404095.1
Apodemia chisosensis	Riodinidae	0	1	0	0	0	0	3	1	0	0	0	0	0	0	1	0	0	8	610654764	1486	GCA_018235905.1
Pyrgus malvae	Hesperiidae	0	0	0	0	0	0	5	0	0	0	0	0	0	0	0	0	0	6	724831075	25951495	GCA_911387725.1
Apodemia ares	Riodinidae	1	0	0	0	0	0	0	0	0	1	0	0	0	1	0	1	0	5	448590992	540	GCA_018236005.1
Apodemia arnacis	Riodinidae	0	1	0	0	1	0	0	0	0	1	0	0	0	0	1	0	0	4	342260867	381	GCA_018236945.1
Emesis melancholica	Riodinidae	0	0	0	0	0	0	1	1	0	0	0	0	0	1	0	1	0	4	546183054	494	GCA_018236185.1
Hesperia meskei	Hesperiidae	0	0	0	0	0	0	1	1	1	0	0	0	0	1	0	0	0	4	357818833	3518	GCA_018248915.1
Apodemia mejicanus	Riodinidae	0	1	0	0	0	0	0	0	0	0	0	0	0	1	1	0	0	4	198573404	319	GCA_018236045.1
Apodemia virgulti	Riodinidae	1	0	0	0	0	0	0	0	0	1	0	0	0	1	0	0	0	3	145403289	312	GCA_018235885.1
Apodemia zela	Riodinidae	0	0	0	0	0	0	0	1	0	1	0	0	0	0	0	1	0	3	519512868	2710	GCA_018236825.1
Ectomis asine	Hesperiidae	1	1	0	0	0	0	0	0	0	1	0	0	0	0	0	0	0	3	374619435	1563	GCA_018251055.1
Emesis angularis	Riodinidae	0	0	0	0	0	0	1	0	0	1	0	0	0	0	1	0	0	3	620090669	664	GCA_018236165.1
Emesis phyciodoides	Riodinidae	0	1	0	0	0	0	0	0	1	1	0	0	0	0	0	0	0	3	698792679	1623	GCA_018236305.1
Melanis pixe	Riodinidae	0	0	0	0	0	0	1	1	0	1	0	0	0	0	0	0	0	3	565955054	1328	GCA_018237345.1
Apodemia mormo	Riodinidae	0	0	1	0	0	0	0	0	0	1	0	0	0	0	0	1	0	3	332741916	464	GCA_018237985.1
Abisara bifasciata	Riodinidae	0	0	0	0	0	0	0	0	0	0	0	1	0	1	0	0	0	3	225764043	331	GCA_018252315.1
Cecropterus casica	Hesperiidae	0	0	0	0	0	0	1	1	0	0	0	0	0	0	0	0	0	2	390348596	1370	GCA_018249335.1
Chaetocneme critomedia	Hesperiidae	0	0	0	0	0	0	1	0	0	1	0	0	0	0	0	0	0	2	176287387	338	GCA_018249595.1
Choranthus vitellius	Hesperiidae	0	1	0	0	0	0	0	0	0	1	0	0	0	0	0	0	0	2	411859152	1953	GCA_018251395.1
Danaus chrysippus	Nymphalidae	0	0	0	0	0	0	0	0	0	1	0	0	0	0	0	1	0	2	322399471	452245	GCA_004959915.1
Emesis tegula	Riodinidae	0	0	0	0	0	0	1	0	0	0	0	0	0	0	0	1	0	2	639184668	1325	GCA_018236225.1
Erynnis brizo	Hesperiidae	0	1	0	0	0	0	0	0	0	0	0	0	0	1	0	0	0	2	320271858	2796	GCA_018248615.1
Eurema mandarina	Pieridae	1	1	0	0	0	0	0	0	0	0	0	0	0	0	0	0	0	2	265962552	9030	GCA_018238005.1
Hecatera dysodea	Noctuidae	2	0	0	0	0	0	0	0	0	0	0	0	0	0	0	0	0	2	640911641	18008363	GCA_905332915.1
Ardaris eximia	Hesperiidae	0	0	0	0	0	0	0	0	1	0	0	0	0	0	0	0	0	2	169749921	369	GCA_018246835.1
Atrytonopsis hianna	Hesperiidae	0	0	0	0	0	1	0	0	0	0	0	0	0	0	0	0	0	1	372567731	1071	GCA_018249035.1
Autochton pseudocellus	Hesperiidae	1	0	0	0	0	0	0	0	0	0	0	0	0	0	0	0	0	1	311656717	563	GCA_018251715.1
Cecropterus bathyllus	Hesperiidae	1	0	0	0	0	0	0	0	0	0	0	0	0	0	0	0	0	1	487105511	1878	GCA_018251575.1
Cecropterus lyciades	Hesperiidae	0	0	0	0	0	0	0	0	0	0	0	0	0	0	1	0	0	1	566834491	7706	GCA_002930495.1
Cephise aelius	Hesperiidae	0	0	0	0	0	0	0	0	0	0	0	0	0	0	0	1	0	1	453903003	1865	GCA_018251135.1
Choaspes benjaminii	Hesperiidae	0	0	0	0	0	0	0	0	0	1	0	0	0	0	0	0	0	1	357905988	2532	GCA_018248235.1
Clostera curtula	Notodontidae	0	0	0	0	0	1	0	0	0	0	0	0	0	0	0	0	0	1	461785041	653972	GCA_905475325.1
Codatractus cyledis	Hesperiidae	0	0	0	0	0	0	0	0	1	0	0	0	0	0	0	0	0	1	348470121	861	GCA_018249055.1
Delias pasithoe	Pieridae	0	0	0	0	0	1	0	0	0	0	0	0	0	0	0	0	0	1	297182150	103537	GCA_010014985.1
Eantis tosta	Hesperiidae	0	0	0	0	0	0	0	0	0	1	0	0	0	0	0	0	0	1	362547595	1141	GCA_018249015.1
Emesis castigata	Riodinidae	0	0	0	0	0	0	1	0	0	0	0	0	0	0	0	0	0	1	521455013	476	GCA_018236685.1
Emesis cypria	Riodinidae	1	0	0	0	0	0	0	0	0	0	0	0	0	0	0	0	0	1	465365389	435	GCA_018237205.1
Emesis heteroclita	Riodinidae	0	0	0	0	0	0	0	0	0	0	0	0	0	0	0	1	0	1	545416215	512	GCA_018237145.1
Emesis lupina	Riodinidae	0	0	0	0	0	0	1	0	0	0	0	0	0	0	0	0	0	1	289467061	360	GCA_018236285.1
Erannis defoliaria	Geometridae	0	0	0	0	0	0	0	0	0	0	0	0	0	0	0	1	0	1	518526686	914930	GCA_905404195.1
Ernsta ploetzi	Hesperiidae	0	0	0	0	0	1	0	0	0	0	0	0	0	0	0	0	0	1	185843961	452	GCA_018230805.1
Erynnis tages	Hesperiidae	0	0	0	0	0	0	0	0	0	0	0	0	0	0	0	0	1	1	329358918	8006790	GCA_905147235.1
Fabriciana adippe	Nymphalidae	0	1	0	0	0	0	0	0	0	0	0	0	0	0	0	0	0	1	452203855	4513086	GCA_905404255.1
Idaea aversata	Geometridae	0	0	0	0	0	0	1	0	0	0	0	0	0	0	0	0	0	1	433907406	2629754	GCA_907269045.1
Lymantria dispar	Lymantriidae	0	0	0	0	0	0	0	0	0	1	0	0	0	0	0	0	0	1	998430749	661876	GCA_016802235.1
Lysandra bellargus	Lycaenidae	0	0	0	0	0	1	0	0	0	0	0	0	0	0	0	0	0	1	497064181	1845172	GCA_905332955.1
Myscelus epimachia	Hesperiidae	0	0	0	0	0	0	0	0	1	0	0	0	0	0	0	0	0	1	272172950	2318	GCA_018245295.1
Oxynetra hopfferi	Hesperiidae	0	0	0	0	0	0	0	0	1	0	0	0	0	0	0	0	0	1	292344189	1391	GCA_018239365.1
Oxynetra stangelandi	Hesperiidae	0	0	0	0	0	0	0	0	1	0	0	0	0	0	0	0	0	1	341111169	3470	GCA_018239345.1
Pieris napi	Pieridae	0	0	0	0	0	0	0	0	0	1	0	0	0	0	0	0	0	1	378636621	964	GCA_018238025.1
Pyrrhopyge zenodorus	Hesperiidae	0	0	0	0	0	0	0	0	0	1	0	0	0	0	0	0	0	1	410871548	2043	GCA_018245775.1
Spilosoma lubricipeda	Erebidae	0	0	0	0	0	1	0	0	0	0	0	0	0	0	0	0	0	1	587362176	20639572	GCA_905220595.1
Tagiades gana	Hesperiidae	0	0	0	0	0	0	0	0	0	0	0	0	0	0	0	1	0	1	340719030	970	GCA_018239485.1
Zygaena filipendulae	Zygaenidae	0	1	0	0	0	0	0	0	0	0	0	0	0	0	0	0	0	1	342800128	2058275	GCA_907165265.2
	Sum of all J1- or J2-bordered BV fragments per junction	17	16	11	1	2	6	21	13	11	31	1	9	2	9	6	14	4
