## Supplementary Table 5 for "Somatic chromosomal integration of polydnavirus during parasitism triggered their germline infiltration in multiple lepidopteran families"

### Sheet: Feuil1
Supplementary table 5. Characteristics of J1- or J2-bordered IV fragments shared at paralogous loci within lepidopteran species. *Paralogous J1- or J2-bordered IV fragments were identified as pairs of sequences, number refer to their number label in sequence alignments provided in Supplementary Dataset 4. Group letters indicate pairs of sequences belonging to the same paralogous group (e.g., IV f…
Group*	Number	Junction	Species 1	Acc. species 1	Start species 1	End species 1	Species 2	Acc. species 2	Start species 2	End species 2	%ID	Ali. length	IV size	Flank size
	8	Hd27_J1	Blastobasis adustella	CAJSMA010000018	2012593	2013029	Blastobasis adustella	CAJSMA010000018	2193205	2193639	98.05	1436	436	1000
A	9	H12_J2	Blastobasis adustella	CAJSMA010000020	238061	238712	Blastobasis adustella	CAJSMA010000020	402206	402857	96.372	1654	651	1003
A	10	H12_J2	Blastobasis adustella	CAJSMA010000020	306620	307271	Blastobasis adustella	CAJSMA010000020	238061	238712	94.921	1654	651	1003
	11	H12_J2	Blastobasis adustella	CAJSMA010000061	1181960	1182507	Blastobasis adustella	CAJSMA010000061	1599369	1599916	98.384	1547	547	1000
	12	H12_J1	Blastobasis adustella	CAJSMA010000061	1368811	1370270	Blastobasis adustella	CAJSMA010000061	1604005	1604898	96.85	1905	1459	446
	13	H12_J1	Blastobasis adustella	CAJSMA010000120	373517	374474	Blastobasis adustella	CAJSMA010000120	380390	381342	98.301	1354	957	397
	18	Hd27_J1	Blastobasis lacticolella	LR990039	35411392	35411762	Blastobasis lacticolella	LR990039	35413300	35413670	99.763	845	370	475
	14	H12_J2	Blastobasis lacticolella	LR990061	12246075	12246623	Blastobasis lacticolella	LR990048	5406724	5407475	91.201	841	751	90
	15	H12_J2	Blastobasis lacticolella	LR990065	12162653	12163196	Blastobasis lacticolella	LR990065	12222237	12222785	94.035	1559	548	1011
	16	H12_J1	Blastobasis lacticolella	LR990065	12465662	12467114	Blastobasis lacticolella	LR990065	12528940	12530392	99.837	2452	1452	1000
	17	H12_J2	Blastobasis lacticolella	LR990065	12470936	12471477	Blastobasis lacticolella	LR990065	12534214	12534755	99.74	1541	541	1000
B	21	Hd27_J1	Cyaniris semiargus	CAJHUY010000054	406046	406393	Cyaniris semiargus	CAJHUY010000054	414968	415315	96.231	1353	347	1006
B	22	Hd27_J1	Cyaniris semiargus	CAJHUY010000054	423268	423600	Cyaniris semiargus	CAJHUY010000054	406046	406393	94.895	1332	347	985
	26	H12_J2	Pyrgus malvae	CAJVQM010000024	3496558	3497157	Pyrgus malvae	CAJVQM010000024	3714721	3715320	99.802	1009	599	410
	27	H12_J2	Pyrgus malvae	CAJVQM010000035	20364040	20364825	Pyrgus malvae	CAJVQM010000035	20384236	20385021	100	1785	785	1000
	28	Hd27_J2	Vanessa tameamea	PEHJ01000672	1390	2101	Vanessa tameamea	PEHJ01000673	7527	8238	100	1710	711	999
C	30	Hd27_J1	Ypsolopha scabrella	CAJUZE010000037	1274976	1275321	Ypsolopha scabrella	CAJUZE010000262	892499	892844	99.926	1344	345	999
C	36	Hd27_J1	Ypsolopha scabrella	CAJUZE010000094	3280969	3281314	Ypsolopha scabrella	CAJUZE010000262	892499	892844	99.926	1345	345	1000
D	31	Hd27_J2	Ypsolopha scabrella	CAJUZE010000037	1278316	1278624	Ypsolopha scabrella	CAJUZE010000262	889218	889526	100	1307	308	999
D	35	Hd27_J2	Ypsolopha scabrella	CAJUZE010000094	3277670	3277978	Ypsolopha scabrella	CAJUZE010000262	889218	889526	100	1308	308	1000
	32	Hd27_J1	Ypsolopha scabrella	CAJUZE010000037	1791146	1791492	Ypsolopha scabrella	CAJUZE010000816	17365	17711	100	1346	346	1000
	33	Hd27_J2	Ypsolopha scabrella	CAJUZE010000037	1794452	1794760	Ypsolopha scabrella	CAJUZE010000816	20671	20979	100	1308	308	1000
	34	H16_J2	Ypsolopha scabrella	CAJUZE010000040	2217238	2217775	Ypsolopha scabrella	CAJUZE010000040	2243380	2243917	100	1537	537	1000
	37	Hd47_J1	Ypsolopha scabrella	CAJUZE010000099	1073791	1074401	Ypsolopha scabrella	CAJUZE010000575	464294	464904	100	1610	610	1000
	38	Hd47_J2	Ypsolopha scabrella	CAJUZE010000099	1078201	1078508	Ypsolopha scabrella	CAJUZE010000575	468704	469011	99.923	1307	307	1000
	39	Hd27_J1	Ypsolopha scabrella	CAJUZE010000120	1491484	1491831	Ypsolopha scabrella	CAJUZE010000333	1187411	1187758	90.836	742	347	395
	40	Hd27_J1	Ypsolopha scabrella	CAJUZE010000132	1108387	1108757	Ypsolopha scabrella	CAJUZE010000132	1155456	1155826	95.474	1370	370	1000
	41	Hd27_J2	Ypsolopha scabrella	CAJUZE010000132	1109827	1111173	Ypsolopha scabrella	CAJUZE010000132	1156897	1158243	98.934	2346	1346	1000
F	43	H16_J2	Ypsolopha scabrella	CAJUZE010000145	315944	316684	Ypsolopha scabrella	CAJUZE010000591	117122	117826	95.543	1234	740	494
F	71	H16_J2	Ypsolopha scabrella	CAJUZE010000591	117122	117826	Ypsolopha scabrella	CAJUZE010000623	479680	480381	94.023	1740	704	1036
G	44	H16_J1	Ypsolopha scabrella	CAJUZE010000145	318821	320827	Ypsolopha scabrella	CAJUZE010000623	482133	484144	98.141	3013	2011	1002
G	72	H16_J1	Ypsolopha scabrella	CAJUZE010000591	119578	121587	Ypsolopha scabrella	CAJUZE010000623	482133	484144	99.136	3011	2011	1000
G	73	H16_J1	Ypsolopha scabrella	CAJUZE010000623	482133	484144	Ypsolopha scabrella	CAJUZE010000833	3214	5228	99.768	3011	2014	997
	45	H16_J2	Ypsolopha scabrella	CAJUZE010000155	4920646	4921428	Ypsolopha scabrella	CAJUZE010000155	5037215	5037997	99.888	1782	782	1000
H	46	H16_J1	Ypsolopha scabrella	CAJUZE010000155	4924279	4925863	Ypsolopha scabrella	CAJUZE010000155	5040848	5042432	99.884	2584	1584	1000
H	48	H16_J1	Ypsolopha scabrella	CAJUZE010000155	5116497	5118081	Ypsolopha scabrella	CAJUZE010000155	5040848	5042432	99.497	2584	1584	1000
H	49	H16_J1	Ypsolopha scabrella	CAJUZE010000155	5199485	5201069	Ypsolopha scabrella	CAJUZE010000155	5116497	5118081	97.463	1971	1584	387
	47	H16_J2	Ypsolopha scabrella	CAJUZE010000155	5112873	5113648	Ypsolopha scabrella	CAJUZE010000155	5190697	5191472	100	1775	775	1000
	50	H16_J2	Ypsolopha scabrella	CAJUZE010000183	2795119	2795885	Ypsolopha scabrella	CAJUZE010000183	2811595	2812360	97.28	1765	766	999
	51	H16_J1	Ypsolopha scabrella	CAJUZE010000183	2803436	2804695	Ypsolopha scabrella	CAJUZE010000183	2815284	2816543	99.247	2259	1259	1000
	53	Hd27_J2	Ypsolopha scabrella	CAJUZE010000187	639311	639619	Ypsolopha scabrella	CAJUZE010000270	1008945	1009264	95.731	609	319	290
	54	Hd27_J2	Ypsolopha scabrella	CAJUZE010000190	5645	5955	Ypsolopha scabrella	CAJUZE010000560	5160	5470	100	1309	310	999
	55	Hd27_J1	Ypsolopha scabrella	CAJUZE010000190	8937	9309	Ypsolopha scabrella	CAJUZE010000560	1806	2178	100	1371	372	999
	57	Hd27_J1	Ypsolopha scabrella	CAJUZE010000218	1775309	1775651	Ypsolopha scabrella	CAJUZE010000482	1002734	1003080	95.941	1355	346	1009
	59	Hd27_J1	Ypsolopha scabrella	CAJUZE010000305	2560144	2560502	Ypsolopha scabrella	CAJUZE010000880	83116	83474	91.939	856	358	498
J	62	H12_J2	Ypsolopha scabrella	CAJUZE010000310	5854	6619	Ypsolopha scabrella	CAJUZE010000846	13737	14502	100	1765	765	1000
J	74	H12_J2	Ypsolopha scabrella	CAJUZE010000728	383	1148	Ypsolopha scabrella	CAJUZE010000846	13737	14502	100	1764	765	999
	63	H12_J1	Ypsolopha scabrella	CAJUZE010000310	9557	10831	Ypsolopha scabrella	CAJUZE010000846	23257	23920	100	1663	1274	389
	60	Hd27_J2	Ypsolopha scabrella	CAJUZE010000310	136316	137386	Ypsolopha scabrella	CAJUZE010000310	96446	97526	98.512	2083	1080	1003
	61	Hd27_J1	Ypsolopha scabrella	CAJUZE010000310	138683	139054	Ypsolopha scabrella	CAJUZE010000310	98830	99201	99.416	1371	371	1000
K	67	Hd27_J1	Ypsolopha scabrella	CAJUZE010000463	549892	550276	Ypsolopha scabrella	CAJUZE010000463	561909	562293	99.061	1384	384	1000
K	68	Hd27_J1	Ypsolopha scabrella	CAJUZE010000463	557185	557569	Ypsolopha scabrella	CAJUZE010000463	561909	562293	100	1384	384	1000
	70	Hd27_J1	Ypsolopha scabrella	CAJUZE010000544	1405	1788	Ypsolopha scabrella	CAJUZE010000544	8965	9348	100	1383	383	1000
	75	Hd27_J2	Ypsolopha scabrella	CAJUZE010000905	243068	243382	Ypsolopha scabrella	CAJUZE010000905	373980	374294	100	1145	314	831
