## Supplementary Table 7 for "Somatic chromosomal integration of polydnavirus during parasitism triggered their germline infiltration in multiple lepidopteran families"

### Sheet: Feuil1
Supplementary Table 7. Accession numbers of illumina reads used to compute average sequencing depth and number of chimeric reads over PDV-host junctions (Figures 9 and 10).
Name of species	Accession number (NCBI SRA)
Ypsolopha scabrella	ERR6054911
Apodemia duryi	SRR10158624
Apodemia chisosensis	SRR10158644
Apodemia murphyi	SRR10158580
Cydia splendana	ERR6054876
Pyrgus malvae	ERR6363273
Blastobasis lacticollela	ERR6002594
Cyaniris semiargus	ERR6002623
Glaucopsyche alexis	ERR6054616
Boloria selene	ERX5693351
Calephelis perditalis	SRR10158584
Calephelis virginiensis	SRR15257545
