## Supplementary Dataset 7 for "Somatic chromosomal integration of polydnavirus during parasitism triggered their germline infiltration in multiple lepidopteran families"

HdIV	SegmentName	HIMstart	HIMend
H12_5556036c-e719-4ae9-af09-0f0004603096	2691	2783
Hd13_7d7ffb74-d690-4ced-82da-bac41d95fa04	1084	1176
H16_2a1e3a15-6808-4e2b-8415-351cdbbee22e	1734	1833
Hd27_e9ec758a-3707-4c5e-8fcb-7c42ef32bc04	1333	1453
Hd44.2_85d36502-5820-4c6a-a126-2f6ff0b9103b	2044	2137
Hd53_fbed769b-b891-4776-ae2a-82d1c068c262	2515	2620
Hd47_e748a252-0956-4b0f-b4ff-92e99fe93318	3860	3953
CtBV	SegmentName	HIMstart	HIMend
S10::scaffold_91:1058754-1076122	15978	16100
S11::contig_26:1347572-1359376	1585	1734
S12::contig_26:1359742-1373010	1139	1256
S14::contig_26:1317007-1345253	1484	1604
S16::contig_36:124144-133421	7343	7465
S17::scaffold_91:1076379-1090049	1656	1778
S18::contig_36:98856-123006	22279	22420
S1::contig_4:10779988-10800059	1573	1694
S1_Dp::contig_143:1-20087	19614	19736
S24::contig_36:64670-85950	19391	19543
S26::contig_4:11078861-11088063	7407	7531
S27::contig_36:1-30242	28347	28499
S28::contig_323:4514-41675	35383	35556
S32::contig_36:30722-63950	1150	1319
S35::contig_36:86101-98819	4601	4734
S4::scaffold_91:989293-998487	7838	7958
S7::contig_36:355273-373607	1395	1528
